# Topological analysis reveals state transitions in human gut and marine bacterial communities

**DOI:** 10.1101/584201

**Authors:** William K. Chang, Dave VanInsberghe, Libusha Kelly

## Abstract

Microbiome dynamics influence the health and functioning of human physiology and the environment and are driven in part by interactions between large numbers of microbial taxa, making large-scale prediction and modeling a challenge. Here, using topological data analysis, we identify states and dynamical features relevant to macroscopic processes.We show that gut disease processes and marine geochemical events are associated with transitions between community states, defined as topological features of the data density. We find a reproducible two-state succession during recovery from cholera in the gut microbiomes of multiple patients, evidence of dynamic stability in the gut microbiome of a healthy human after experiencing diarrhea during travel, and periodic state transitions in a marine *Prochlorococcus* community driven by water column cycling. Our approach bridges small-scale fluctuations in microbiome composition and large-scale changes in phenotype without details of underlying mechanisms, and provides a novel assessment of microbiome stability and its relation to human and environmental health.
