## Supplementary material for "Topological analysis reveals state transitions in human gut and marine bacterial communities": Prochlorococcus state mean taxonomy

### Sheet: Sheet1
basin	ecotype	relative.abundance
2	e9312	0.696219
2	e9313	0.00280884
2	eMED4	0.148301
2	eSS120	0.0117283
2	NATL	0.140943
5	e9312	0.164756
5	e9313	0.091131
5	eMED4	0.0101511
5	eSS120	0.367918
5	NATL	0.366044
6	e9312	0.626955
6	e9313	0.0737646
6	eMED4	0.0150746
6	eSS120	0.153307
6	NATL	0.130899
7	e9312	0.983758
7	e9313	0.000134812
7	eMED4	0.0132813
7	eSS120	0.000390922
7	NATL	0.00243525
8	e9312	0.874424
8	e9313	0.0305438
8	eMED4	0.0078151
8	eSS120	0.0556621
8	NATL	0.0315548
11	e9312	0.236928
11	e9313	0.240841
11	eMED4	0.00443657
11	eSS120	0.429976
11	NATL	0.0878193
	e9312	0.886721
	e9313	0.00638543
	eMED4	0.037119
	eSS120	0.0205304
	NATL	0.0492444
